# LncRNA Mrhl orchestrates differentiation programs in mouse embryonic stem cells through chromatin mediated regulation

**DOI:** 10.1101/713404

**Authors:** Debosree Pal, C V Neha, Utsa Bhaduri, Zenia, Subbulakshmi Chidambaram, M.R.S Rao

## Abstract

Long non-coding RNAs (lncRNAs) have been well-established to act as regulators and mediators of development and cell fate specification programs. LncRNA Mrhl (meiotic recombination hotspot locus) has been shown to act in a negative feedback loop with WNT signaling to regulate male germ cell meiotic commitment. In our current study, we have addressed the role of Mrhl in development and differentiation using mouse embryonic stem cells (mESCs) as our model system of study. We found Mrhl to be a nuclear-localized, chromatin-bound lncRNA with moderately stable expression in mESCs. Transcriptome analyses and loss-of-function phenotype studies revealed dysregulation of developmental processes and lineage-specific genes along with aberrance in specification of early lineages during differentiation of mESCs. Genome-wide chromatin occupancy studies suggest regulation of chromatin architecture at key target loci through triplex formation. Our studies thus reveal a role for lncRNA Mrhl in regulating differentiation programs in mESCs in the context of appropriate cues through chromatin-mediated responses.
