## Supplementary File 2 for "LncRNA Mrhl orchestrates differentiation programs in mouse embryonic stem cells through chromatin mediated regulation"

### Sheet: FisherTest_Developmental_Proces
MOUSE|MGI=MGI=1097157|UniProtKB=O35655	Ppef1	Serine/threonine-protein phosphatase with EF-hands 1;Ppef1;ortholog	SERINE/THREONINE-PROTEIN PHOSPHATASE WITH EF-HANDS 1 (PTHR45668:SF1)		Mus musculus
MOUSE|MGI=MGI=1355285|UniProtKB=Q9JLH8	Tmod4	Tropomodulin-4;Tmod4;ortholog	TROPOMODULIN-4 (PTHR10901:SF9)	non-motor actin binding protein(PC00165)	Mus musculus
MOUSE|MGI=MGI=1916193|UniProtKB=Q99MQ3	Pink1	Serine/threonine-protein kinase PINK1, mitochondrial;Pink1;ortholog	SERINE/THREONINE-PROTEIN KINASE PINK1, MITOCHONDRIAL (PTHR22972:SF7)	serine/threonine protein kinase receptor(PC00205)	Mus musculus
MOUSE|MGI=MGI=2137495|UniProtKB=Q8VIM5	Myocd	Myocardin;Myocd;ortholog	MYOCARDIN (PTHR22793:SF11)		Mus musculus
MOUSE|MGI=MGI=2183703|UniProtKB=Q80TN7	Nav3	Neuron navigator 3;Nav3;ortholog	NEURON NAVIGATOR 3 (PTHR12784:SF18)		Mus musculus
MOUSE|MGI=MGI=2144814|UniProtKB=Q8BXA0	Lrfn5	Leucine-rich repeat and fibronectin type-III domain-containing protein 5;Lrfn5;ortholog	LEUCINE-RICH REPEAT AND FIBRONECTIN TYPE-III DOMAIN-CONTAINING PROTEIN 5 (PTHR45842:SF10)		Mus musculus
MOUSE|MGI=MGI=2685369|UniProtKB=Q5F226	Fat2	Protocadherin Fat 2;Fat2;ortholog	PROTOCADHERIN FAT 2 (PTHR24026:SF37)	protease(PC00190)	Mus musculus
MOUSE|MGI=MGI=104654|UniProtKB=P48985	Atoh1	Protein atonal homolog 1;Atoh1;ortholog	PROTEIN ATONAL HOMOLOG 1 (PTHR19290:SF82)	basic helix-loop-helix transcription factor(PC00055);nuclease(PC00170)	Mus musculus
MOUSE|MGI=MGI=96195|UniProtKB=Q08624	Hoxc4	Homeobox protein Hox-C4;Hoxc4;ortholog	HOMEOBOX PROTEIN HOX-C4 (PTHR45771:SF9)		Mus musculus
MOUSE|MGI=MGI=2181962|UniProtKB=Q8R4X1	Acer1	Alkaline ceramidase 1;Acer1;ortholog	ALKALINE CERAMIDASE 1 (PTHR46139:SF2)		Mus musculus
MOUSE|MGI=MGI=107404|UniProtKB=Q64336	Tbr1	T-box brain protein 1;Tbr1;ortholog	T-BOX BRAIN PROTEIN 1 (PTHR11267:SF88)	Rel homology transcription factor(PC00252);nucleic acid binding(PC00171)	Mus musculus
MOUSE|MGI=MGI=1197526|UniProtKB=P81066	Irx6	Iroquois-class homeodomain protein IRX-2;Irx2;ortholog	IROQUOIS-CLASS HOMEODOMAIN PROTEIN IRX-2 (PTHR11211:SF15)	homeodomain transcription factor(PC00119);nucleic acid binding(PC00171)	Mus musculus
MOUSE|MGI=MGI=95415|UniProtKB=P81270	Erg	Transcriptional regulator ERG;Erg;ortholog	TRANSCRIPTIONAL REGULATOR ERG (PTHR11849:SF216)	nucleic acid binding(PC00171);signaling molecule(PC00207);winged helix/forkhead transcription factor(PC00246)	Mus musculus
MOUSE|MGI=MGI=1860511|UniProtKB=Q9DBX7	Heyl	Hairy/enhancer-of-split related with YRPW motif-like protein;Heyl;ortholog	HAIRY/ENHANCER-OF-SPLIT RELATED WITH YRPW MOTIF-LIKE PROTEIN (PTHR10985:SF79)	basic helix-loop-helix transcription factor(PC00055)	Mus musculus
MOUSE|MGI=MGI=2389364|UniProtKB=Q8K1S2	Unc5d	Netrin receptor UNC5D;Unc5d;ortholog	NETRIN RECEPTOR UNC5D (PTHR12582:SF5)	receptor(PC00197)	Mus musculus
MOUSE|MGI=MGI=1918605|UniProtKB=Q30D77	Col24a1	Collagen alpha-1(XXIV) chain;Col24a1;ortholog	COLLAGEN ALPHA-1(XXIV) CHAIN (PTHR24023:SF590)	extracellular matrix structural protein(PC00103)	Mus musculus
MOUSE|MGI=MGI=1337104|UniProtKB=Q9Z191	Eya4	Eyes absent homolog 4;Eya4;ortholog	EYES ABSENT HOMOLOG 4 (PTHR10190:SF17)		Mus musculus
MOUSE|MGI=MGI=97857|UniProtKB=P22605	Rarb	Retinoic acid receptor beta;Rarb;ortholog	RETINOIC ACID RECEPTOR BETA (PTHR24082:SF286)	C4 zinc finger nuclear receptor(PC00169);nucleic acid binding(PC00171);receptor(PC00197)	Mus musculus
MOUSE|MGI=MGI=1916950|UniProtKB=E9Q7P1	Col22a1	Collagen, type XXII, alpha 1;Col22a1;ortholog	COLLAGEN, TYPE XXII, ALPHA 1 (PTHR24023:SF920)	extracellular matrix structural protein(PC00103)	Mus musculus
MOUSE|MGI=MGI=1344394|UniProtKB=Q9R0B6	Lamc3	Laminin subunit gamma-3;Lamc3;ortholog	LAMININ SUBUNIT GAMMA-3 (PTHR10574:SF240)	extracellular matrix linker protein(PC00101);protease inhibitor(PC00191);receptor(PC00197)	Mus musculus
MOUSE|MGI=MGI=104798|UniProtKB=P06804	Tnf	Tumor necrosis factor;Tnf;ortholog	TUMOR NECROSIS FACTOR (PTHR11471:SF23)	tumor necrosis factor family member(PC00229)	Mus musculus
MOUSE|MGI=MGI=1096324|UniProtKB=O08843	Lst1	Leukocyte-specific transcript 1 protein;Lst1;ortholog	LEUKOCYTE-SPECIFIC TRANSCRIPT 1 PROTEIN (PTHR15452:SF5)		Mus musculus
MOUSE|MGI=MGI=88049|UniProtKB=Q00623	Apoa1	Apolipoprotein A-I;Apoa1;ortholog	APOLIPOPROTEIN A-I (PTHR18976:SF11)		Mus musculus
MOUSE|MGI=MGI=99783|UniProtKB=P63006	Lhx1	LIM/homeobox protein Lhx1;Lhx1;ortholog	LIM/HOMEOBOX PROTEIN LHX1 (PTHR24208:SF106)	RNA binding protein(PC00031)	Mus musculus
MOUSE|MGI=MGI=99829|UniProtKB=Q08775	Runx2	Runt-related transcription factor 2;Runx2;ortholog	RUNT-RELATED TRANSCRIPTION FACTOR 2 (PTHR11950:SF7)	Runt transcription factor(PC00254);nucleic acid binding(PC00171)	Mus musculus
MOUSE|MGI=MGI=98494|UniProtKB=Q60707	Tbx2	T-box transcription factor TBX2;Tbx2;ortholog	T-BOX TRANSCRIPTION FACTOR TBX2 (PTHR11267:SF82)	Rel homology transcription factor(PC00252);nucleic acid binding(PC00171)	Mus musculus
MOUSE|MGI=MGI=98282|UniProtKB=P17433	Spi1	Transcription factor PU.1;Spi1;ortholog	TRANSCRIPTION FACTOR PU.1 (PTHR11849:SF16)	nucleic acid binding(PC00171);signaling molecule(PC00207);winged helix/forkhead transcription factor(PC00246)	Mus musculus
MOUSE|MGI=MGI=99612|UniProtKB=P29319	Epha3	Ephrin type-A receptor 3;Epha3;ortholog	EPHRIN TYPE-A RECEPTOR 3 (PTHR24416:SF18)		Mus musculus
MOUSE|MGI=MGI=1914877|UniProtKB=Q8BK62	Olfml3	Olfactomedin-like protein 3;Olfml3;ortholog	OLFACTOMEDIN-LIKE PROTEIN 3 (PTHR23192:SF8)	receptor(PC00197);structural protein(PC00211)	Mus musculus
MOUSE|MGI=MGI=1344351|UniProtKB=Q91XM9	Dlg2	Disks large homolog 2;Dlg2;ortholog	DISKS LARGE HOMOLOG 2 (PTHR23119:SF6)	transmembrane receptor regulatory/adaptor protein(PC00226)	Mus musculus
MOUSE|MGI=MGI=2449712|UniProtKB=Q8QZW2	Fev	Protein FEV;Fev;ortholog	PROTEIN FEV (PTHR11849:SF203)	nucleic acid binding(PC00171);signaling molecule(PC00207);winged helix/forkhead transcription factor(PC00246)	Mus musculus
MOUSE|MGI=MGI=1923555|UniProtKB=Q9JJF0	Nap1l5	Nucleosome assembly protein 1-like 5;Nap1l5;ortholog	NUCLEOSOME ASSEMBLY PROTEIN 1-LIKE 5 (PTHR11875:SF35)	phosphatase inhibitor(PC00183)	Mus musculus
MOUSE|MGI=MGI=108045|UniProtKB=P70348	Gcm1	Chorion-specific transcription factor GCMa;Gcm1;ortholog	CHORION-SPECIFIC TRANSCRIPTION FACTOR GCMA (PTHR12414:SF6)		Mus musculus
MOUSE|MGI=MGI=93882|UniProtKB=G3XA59	Lrrc32	Leucine-rich repeat-containing 32;Lrrc32;ortholog	LEUCINE-RICH REPEAT-CONTAINING PROTEIN 32 (PTHR24373:SF303)	extracellular matrix protein(PC00102);receptor(PC00197)	Mus musculus
MOUSE|MGI=MGI=1927642|UniProtKB=Q9ER75	Irx6	Iroquois-class homeodomain protein IRX-6;Irx6;ortholog	IROQUOIS-CLASS HOMEODOMAIN PROTEIN IRX-6 (PTHR11211:SF11)	homeodomain transcription factor(PC00119);nucleic acid binding(PC00171)	Mus musculus
MOUSE|MGI=MGI=103577|UniProtKB=Q64279	Hand1	Heart- and neural crest derivatives-expressed protein 1;Hand1;ortholog	HEART- AND NEURAL CREST DERIVATIVES-EXPRESSED PROTEIN 1 (PTHR23349:SF3)		Mus musculus
MOUSE|MGI=MGI=94903|UniProtKB=Q64205	Dlx3	Homeobox protein DLX-3;Dlx3;ortholog	HOMEOBOX PROTEIN DLX-3 (PTHR24327:SF28)	DNA binding protein(PC00009);homeodomain transcription factor(PC00119)	Mus musculus
MOUSE|MGI=MGI=97874|UniProtKB=P13405	Rb1	Retinoblastoma-associated protein;Rb1;ortholog	RETINOBLASTOMA-ASSOCIATED PROTEIN (PTHR13742:SF17)	nucleic acid binding(PC00171);transcription factor(PC00218)	Mus musculus
MOUSE|MGI=MGI=1891158|UniProtKB=Q99ME7	Tbx19	T-box transcription factor TBX19;Tbx19;ortholog	T-BOX TRANSCRIPTION FACTOR TBX19 (PTHR11267:SF114)	Rel homology transcription factor(PC00252);nucleic acid binding(PC00171)	Mus musculus
MOUSE|MGI=MGI=88401|UniProtKB=Q61412	Vsx2	Visual system homeobox 2;Vsx2;ortholog	VISUAL SYSTEM HOMEOBOX 2 (PTHR46892:SF1)		Mus musculus
MOUSE|MGI=MGI=95684|UniProtKB=P97737	Gdf10	Growth/differentiation factor 10;Gdf10;ortholog	GROWTH/DIFFERENTIATION FACTOR 10 (PTHR11848:SF145)	growth factor(PC00112)	Mus musculus
MOUSE|MGI=MGI=102851|UniProtKB=P52946	Pdx1	Pancreas/duodenum homeobox protein 1;Pdx1;ortholog	PANCREAS/DUODENUM HOMEOBOX PROTEIN 1 (PTHR45664:SF12)		Mus musculus
MOUSE|MGI=MGI=1352464|UniProtKB=Q60641	Nr1h4	Bile acid receptor;Nr1h4;ortholog	BILE ACID RECEPTOR (PTHR24082:SF155)	C4 zinc finger nuclear receptor(PC00169);nucleic acid binding(PC00171);receptor(PC00197)	Mus musculus
MOUSE|MGI=MGI=1859388|UniProtKB=Q9JI71	Dll4	Delta-like protein 4;Dll4;ortholog	DELTA-LIKE PROTEIN 4 (PTHR24044:SF320)		Mus musculus
MOUSE|MGI=MGI=1098246|UniProtKB=P56974	Nrg2	Pro-neuregulin-2, membrane-bound isoform;Nrg2;ortholog	PRO-NEUREGULIN-2, MEMBRANE-BOUND ISOFORM-RELATED (PTHR11100:SF20)	growth factor(PC00112)	Mus musculus
MOUSE|MGI=MGI=1346037|UniProtKB=Q9WTL4	Insrr	Insulin receptor-related protein;Insrr;ortholog	INSULIN RECEPTOR-RELATED PROTEIN (PTHR24416:SF338)		Mus musculus
MOUSE|MGI=MGI=95559|UniProtKB=Q00342	Flt3	Receptor-type tyrosine-protein kinase FLT3;Flt3;ortholog	RECEPTOR-TYPE TYROSINE-PROTEIN KINASE FLT3 (PTHR24416:SF356)		Mus musculus
MOUSE|MGI=MGI=2676458|UniProtKB=A2AWP0	Birc7	Baculoviral IAP repeat-containing protein 7;Birc7;ortholog	BACULOVIRAL IAP REPEAT-CONTAINING PROTEIN 7 (PTHR10044:SF163)	protease inhibitor(PC00191)	Mus musculus
MOUSE|MGI=MGI=1097164|UniProtKB=O35914	Bnc1	Zinc finger protein basonuclin-1;Bnc1;ortholog	ZINC FINGER PROTEIN BASONUCLIN-1 (PTHR15021:SF1)	DNA binding protein(PC00009);zinc finger transcription factor(PC00244)	Mus musculus
MOUSE|MGI=MGI=1934582|UniProtKB=Q9EQ16	Cxcr6	C-X-C chemokine receptor type 6;Cxcr6;ortholog	C-X-C CHEMOKINE RECEPTOR TYPE 6 (PTHR10489:SF705)		Mus musculus
MOUSE|MGI=MGI=1924183|UniProtKB=Q8R412	Ifi27l2a	Interferon alpha-inducible protein 27-like protein 2A;Ifi27l2a;ortholog	INTERFERON ALPHA-INDUCIBLE PROTEIN 27-LIKE PROTEIN 2 (PTHR16932:SF2)		Mus musculus
MOUSE|MGI=MGI=1914902|UniProtKB=Q9DA48	Spaca1	Sperm acrosome membrane-associated protein 1;Spaca1;ortholog	SPERM ACROSOME MEMBRANE-ASSOCIATED PROTEIN 1 (PTHR47223:SF1)		Mus musculus
MOUSE|MGI=MGI=102844|UniProtKB=O70468	Mybpc3	Myosin-binding protein C, cardiac-type;Mybpc3;ortholog	MYOSIN-BINDING PROTEIN C, CARDIAC-TYPE (PTHR13817:SF20)		Mus musculus
MOUSE|MGI=MGI=1341292|UniProtKB=Q2QI47	Ush2a	Usherin;Ush2A;ortholog	USHERIN (PTHR10574:SF274)	extracellular matrix linker protein(PC00101);protease inhibitor(PC00191);receptor(PC00197)	Mus musculus
MOUSE|MGI=MGI=95689|UniProtKB=P43028	Gdf6	Growth/differentiation factor 6;Gdf6;ortholog	GROWTH/DIFFERENTIATION FACTOR 6 (PTHR11848:SF43)	growth factor(PC00112)	Mus musculus
MOUSE|MGI=MGI=109272|UniProtKB=P97751	Vipr1	Vasoactive intestinal polypeptide receptor 1;Vipr1;ortholog	VASOACTIVE INTESTINAL POLYPEPTIDE RECEPTOR 1 (PTHR45620:SF24)		Mus musculus
MOUSE|MGI=MGI=1929004|UniProtKB=Q9JI11	Mst1	Serine/threonine-protein kinase 4;Stk4;ortholog	SERINE/THREONINE-PROTEIN KINASE 4 (PTHR24361:SF425)		Mus musculus
MOUSE|MGI=MGI=107785|UniProtKB=P97309	Mesp1	Mesoderm posterior protein 1;Mesp1;ortholog	MESODERM POSTERIOR PROTEIN 1 (PTHR20937:SF6)		Mus musculus
MOUSE|MGI=MGI=1336213|UniProtKB=D3YU50	Mybpc1	Myosin-binding protein C, slow-type;Mybpc1;ortholog	MYOSIN-BINDING PROTEIN C, SLOW-TYPE (PTHR13817:SF27)		Mus musculus
MOUSE|MGI=MGI=3045256|UniProtKB=Q2PZL6	Fat4	Protocadherin Fat 4;Fat4;ortholog	PROTOCADHERIN FAT 4 (PTHR24026:SF76)	protease(PC00190)	Mus musculus
