## Supplementary File 3 for "LncRNA Mrhl orchestrates differentiation programs in mouse embryonic stem cells through chromatin mediated regulation"

### Sheet: Sheet1
Gene Symbol	Gene Title	Fold Change
Hoxb7	Homeobox B7	-3.31541
Erg	ETS transcription factor ERG	-3.22962
Bnc1	Basonuclin 1	-2.85009
Nr1h4	Nuclear receptor subfamily 1, group H, member 4	-2.79377
Runx2	Runt related transcription factor 2	-2.50902
Foxp2	Forkhead box P2	-2.49933
Myocd	Myocardin	-2.38788
Atoh1	Atonal bHLH transcription factor 1 [	-2.19323
Foxf2	Forkhead box F2	-2.1155
Tbr1	T-box brain gene 1	-2.09846
Nfia	Nuclear factor I/A	-2.05348
Gcm1	Glial cells missing homolog 1	-2.00664
Tbx19	T-box 19	-1.92391
Hoxc4	Homeobox C4	-1.87857
Smad9	SMAD family member 9	-1.86555
Rarb	Retinoic acid receptor beta	-1.85496
Heyl	Hairy/enhancer-of-split related with YRPW motif-like	-1.8545
Dlx3	Distal-less homeobox 3	-1.85345
Spo11	SPO11 meiotic protein covalently bound to DSB	-1.82591
Eya4	EYA transcriptional coactivator and phosphatase 4	-1.82276
Klf14	Kruppel-like factor 14	-1.77236
Lhx1	LIM homeobox protein 1	-1.77181
Hesx1	Homeobox gene expressed in ES cells	-1.76546
Ikzf3	IKAROS family zinc finger 3	-1.70601
Hand1	Heart and neural crest derivatives expressed 1	-1.69772
Fev	FEV (ETS oncogene family)	-1.69091
Shox2	Short stature homeobox 2	-1.54361
Six3	Sine oculis-related homeobox 3	4.7411
Rb1	RB transcriptional corepressor 1	2.53923
Pou3f2	POU domain, class 3, transcription factor 2	2.45661
Hoxb8	Homeobox B8	2.43747
Esrrg	Estrogen-related receptor gamma	2.27188
Irx6	Iroquois homeobox 6	2.17312
Pdx1	Pancreatic and duodenal homeobox 1	2.14924
Khdrbs2		1.9474
	KH domain containing, RNA binding, signal transduction associated 2
Six2	Sine oculis-related homeobox 2	1.80415
Vsx2	Visual system homeobox 2	1.55701
Tbx2	T-box 2	1.50887
