## Supplementary File 5 for "LncRNA Mrhl orchestrates differentiation programs in mouse embryonic stem cells through chromatin mediated regulation"

### Sheet: Sheet1
-10 kb to + 5kb
Gene_Name	Distance from TSS		Genes related to development/differentiation are highlighted in yellow
Rab11a	-9872
Slc38a8	-9384
Stab1	-9282
Nlrp9c	-9196
Cwh43	-9016
Nr1h4	-8877
Ptpre	-8729
Luzp4	-8238
Atp2c2	-8222
Gm3383	-8138
Sp6	-7775
BC107364	-7738
Adcy10	-6963
Stxbp5l	-6900
Dlx3	-6689
Zdhhc22	-6575
Tnfrsf14	-6573
Zp3r	-6558
Uts2r	-6540
Tmc5	-6534
Epha3	-6230
Gm3383	-6108
BB014433	-5460
Six2	-5433
Col26a1	-5125
Runx2	-4872
Plscr4	-4828
Milr1	-4690
Bean1	-4504
Cxcr6	-4466
Kcnn3	-4356
Tmem132d	-4062
Rab40b	-3787
Scg5	-3422
Cpxm2	-2410
Sardh	-2389
Hoxb7	-2325
Crybb3	-2284
Trim9	-1690
Cyp2c40	-1425
Gm3383	-1315
Olfr1156	-1285
Akr1c13	-899
Rasd1	-854
Rhcg	-666
Rhcg	-666
Gm3383	-625
Pramef25	-469
Myh11	-386
Gm3383	-298
Rab11a	-282
Snord118	12
Prss32	312
Gdf10	684
Dpcr1	1011
Pou3f2	1118
Foxp2	1354
Kcp	1528
Kcnmb1	1582
Cped1	2046
Sp9	2270
Gm3383	2301
Gm3383	2549
BC030499	3198
Gm3383	3429
F2rl3	3804
Milr1	4012
Sycp2l	4041
Tmem119	4496
Yipf7	4739
Gm3383	4800
